# Genome Analysis of SARS-CoV-2 Isolate from Bangladesh

**DOI:** 10.1101/2020.05.13.094441

**Authors:** Saam Hasan, Salim Khan, Giasuddin Ahsan, Muhammad Maqsud Hossain

## Abstract

Recently the first genome sequence for a Severe acute respiratory syndrome coronavirus 2 or SARS-CoV-2 isolate from Bangladesh became available. The sequencing was carried out by the Child Health Research Foundation and provided the first insight into the genetic details of the viral strain responsible for the SARS-CoV-2 infections in Bangladesh. Here we carried out a comparative study were we explored the phylogenetic relationship between the Bangladeshi isolate with other isolates from different parts of the world. Afterwards we identified single nucleotide variants in the Bangladeshi isolate, using the Wuhan virus reference sequence. We found a total of 9 variants in the Bangladeshi isolate using 2 separate tools. Barring 2, the rest of these variants were also observed in other isolates from different countries. Most of the variants occurred in the ORF1ab gen. Another noteworthy finding was a sequence of three consecutive variants in the N protein gene that were observed in other isolates as well. Lastly the phylogenetic analysis revealed a close relationship between the Bangladeshi isolate and those from Taiwan, Kazakhstan, Greece, California, Spain, Israel, and Sri Lanka.
