## Supplemental Table 1 for "Genome Analysis of SARS-CoV-2 Isolate from Bangladesh"

Select for downloading or viewing reports	Description	Max Score	Total Score	Query Cover	E value	Per. Ident	Accession
Select seq MT371048.1	Severe acute respiratory syndrome coronavirus 2 isolate SARS-CoV-2/human/LKA/COV53/2020, complete genome	55208	55208	99%	0	99.99%	MT371048.1
Select seq MT328035.1	Severe acute respiratory syndrome coronavirus 2 isolate SARS-CoV-2/human/GRC/13/2020, complete genome	55203	55203	99%	0	99.99%	MT328035.1
Select seq MT374116.1	Severe acute respiratory syndrome coronavirus 2 isolate SARS-CoV-2/human/TWN/CGMH-CGU-20/2020, complete genome	55201	55201	99%	0	99.99%	MT374116.1
Select seq MT374114.1	Severe acute respiratory syndrome coronavirus 2 isolate SARS-CoV-2/human/TWN/CGMH-CGU-18/2020, complete genome	55201	55201	99%	0	99.99%	MT374114.1
Select seq MT374108.1	Severe acute respiratory syndrome coronavirus 2 isolate SARS-CoV-2/human/TWN/CGMH-CGU-12/2020, complete genome	55201	55201	99%	0	99.99%	MT374108.1
Select seq MT385418.1	Severe acute respiratory syndrome coronavirus 2 isolate SARS-CoV-2/human/USA/CA-CZB0703/2020, complete genome	55197	55197	99%	0	99.99%	MT385418.1
Select seq MT328032.1	Severe acute respiratory syndrome coronavirus 2 isolate SARS-CoV-2/human/GRC/10/2020, complete genome	55197	55197	99%	0	99.99%	MT328032.1
Select seq MT428553.1	Severe acute respiratory syndrome coronavirus 2 isolate SARS-CoV-2/human/KAZ/NCB-3/2020, complete genome	55191	55191	99%	0	99.98%	MT428553.1
Select seq MT415321.1	Severe acute respiratory syndrome coronavirus 2 isolate SARS-CoV-2/human/IND/GMCKN318/2020, complete genome	55191	55191	99%	0	99.98%	MT415321.1
Select seq MT374109.1	Severe acute respiratory syndrome coronavirus 2 isolate SARS-CoV-2/human/TWN/CGMH-CGU-13/2020, complete genome	55190	55190	99%	0	99.99%	MT374109.1
Select seq MT415323.1	Severe acute respiratory syndrome coronavirus 2 isolate SARS-CoV-2/human/IND/GMCTC469/2020, complete genome	55184	55184	99%	0	99.99%	MT415323.1
Select seq MT428552.1	Severe acute respiratory syndrome coronavirus 2 isolate SARS-CoV-2/human/KAZ/NCB-2/2020, complete genome	55180	55180	99%	0	99.98%	MT428552.1
Select seq MT371049.1	Severe acute respiratory syndrome coronavirus 2 isolate SARS-CoV-2/human/LKA/COV91/2020, complete genome	55180	55180	99%	0	99.98%	MT371049.1
Select seq MT359866.1	Severe acute respiratory syndrome coronavirus 2 isolate SARS-CoV-2/human/ESP/VH198152683/2020, complete genome	55180	55180	99%	0	99.99%	MT359866.1
Select seq MT339041.1	Severe acute respiratory syndrome coronavirus 2 isolate SARS-CoV-2/human/USA/AZ-ASU2936/2020, complete genome	55180	55180	99%	0	99.98%	MT339041.1
Select seq MT324062.1	Severe acute respiratory syndrome coronavirus 2 isolate SARS-CoV-2/human/ZAF/R03006/2020, complete genome	55180	55180	99%	0	99.98%	MT324062.1
Select seq MT246480.1	Severe acute respiratory syndrome coronavirus 2 isolate SARS-CoV-2/human/USA/WA-UW223/2020, complete genome	55180	55180	99%	0	99.98%	MT246480.1
Select seq MT374110.1	Severe acute respiratory syndrome coronavirus 2 isolate SARS-CoV-2/human/TWN/CGMH-CGU-14/2020, complete genome	55177	55177	99%	0	99.98%	MT374110.1
Select seq MT322401.1	Severe acute respiratory syndrome coronavirus 2 isolate SARS-CoV-2/human/USA/VA-DCLS-0008/2020, complete genome	55177	55177	99%	0	99.98%	MT322401.1
Select seq MT258379.1	Severe acute respiratory syndrome coronavirus 2 isolate SARS-CoV-2/human/USA/CZB-RR057-007/2020, complete genome	55177	55177	99%	0	99.98%	MT258379.1
Select seq MT385420.1	Severe acute respiratory syndrome coronavirus 2 isolate SARS-CoV-2/human/USA/CA-CZB077/2020, complete genome	55175	55175	99%	0	99.97%	MT385420.1
Select seq MT385417.1	Severe acute respiratory syndrome coronavirus 2 isolate SARS-CoV-2/human/USA/CA-CZB0157/2020, complete genome	55175	55175	99%	0	99.97%	MT385417.1
Select seq MT385415.1	Severe acute respiratory syndrome coronavirus 2 isolate SARS-CoV-2/human/USA/CA-CZB071/2020, complete genome	55175	55175	99%	0	99.97%	MT385415.1
Select seq MT385414.1	Severe acute respiratory syndrome coronavirus 2 isolate SARS-CoV-2/human/USA/CA-CZB0104/2020, complete genome	55175	55175	99%	0	99.97%	MT385414.1
Select seq MT374111.1	Severe acute respiratory syndrome coronavirus 2 isolate SARS-CoV-2/human/TWN/CGMH-CGU-15/2020, complete genome	55175	55175	99%	0	99.97%	MT374111.1
Select seq MT334542.1	Severe acute respiratory syndrome coronavirus 2 isolate SARS-CoV-2/human/USA/UT-00025/2020, complete genome	55175	55175	99%	0	99.97%	MT334542.1
Select seq MT334541.1	Severe acute respiratory syndrome coronavirus 2 isolate SARS-CoV-2/human/USA/UT-00023/2020, complete genome	55175	55175	99%	0	99.97%	MT334541.1
Select seq MT246460.1	Severe acute respiratory syndrome coronavirus 2 isolate SARS-CoV-2/human/USA/WA-UW203/2020, complete genome	55175	55175	99%	0	99.98%	MT246460.1
Select seq MT385422.1	Severe acute respiratory syndrome coronavirus 2 isolate SARS-CoV-2/human/USA/CA-CZB084/2020, complete genome	55173	55173	99%	0	99.97%	MT385422.1
Select seq MT374115.1	Severe acute respiratory syndrome coronavirus 2 isolate SARS-CoV-2/human/TWN/CGMH-CGU-19/2020, complete genome	55173	55173	99%	0	99.98%	MT374115.1
Select seq MT322417.1	Severe acute respiratory syndrome coronavirus 2 isolate SARS-CoV-2/human/USA/VA-DCLS-0038/2020, complete genome	55173	55173	99%	0	99.97%	MT322417.1
Select seq MT322405.1	Severe acute respiratory syndrome coronavirus 2 isolate SARS-CoV-2/human/USA/VA-DCLS-0012/2020, complete genome	55173	55173	99%	0	99.97%	MT322405.1
Select seq MT365033.1	Severe acute respiratory syndrome coronavirus 2 isolate SARS-CoV-2/tiger/NY/040420/2020, complete genome	55171	55171	99%	0	99.98%	MT365033.1
Select seq MT322424.1	Severe acute respiratory syndrome coronavirus 2 isolate SARS-CoV-2/human/USA/VA-DCLS-0046/2020, complete genome	55171	55171	99%	0	99.97%	MT322424.1
Select seq MT412226.1	Severe acute respiratory syndrome coronavirus 2 isolate SARS-CoV-2/human/USA/WA-UW-5178/2020, complete genome	55169	55169	99%	0	99.97%	MT412226.1
Select seq MT385426.1	Severe acute respiratory syndrome coronavirus 2 isolate SARS-CoV-2/human/USA/CA-CZB098/2020, complete genome	55169	55169	99%	0	99.97%	MT385426.1
Select seq MT358637.1	Severe acute respiratory syndrome coronavirus 2 isolate SARS-CoV-2/human/IND/GBRC1/2020, complete genome	55169	55169	99%	0	99.97%	MT358637.1
Select seq MT334544.1	Severe acute respiratory syndrome coronavirus 2 isolate SARS-CoV-2/human/USA/UT-00028/2020, complete genome	55169	55169	99%	0	99.97%	MT334544.1
Select seq NC_045512.2	Severe acute respiratory syndrome coronavirus 2 isolate Wuhan-Hu-1, complete genome	55169	55169	99%	0	99.97%	NC_045512.2
Select seq MT415903.1	Severe acute respiratory syndrome coronavirus 2 isolate SARS-CoV-2/human/USA/VA-DCLS-0080/2020, complete genome	55166	55166	99%	0	99.97%	MT415903.1
Select seq MT412314.1	Severe acute respiratory syndrome coronavirus 2 isolate SARS-CoV-2/human/USA/WA-UW-6240/2020, complete genome	55166	55166	99%	0	99.97%	MT412314.1
Select seq MT358705.1	Severe acute respiratory syndrome coronavirus 2 isolate SARS-CoV-2/human/USA/ID-UW-4486/2020, complete genome	55166	55166	99%	0	99.97%	MT358705.1
Select seq MT304478.1	Severe acute respiratory syndrome coronavirus 2 isolate SARS-CoV-2/human/USA/FL_6318/2020, complete genome	55166	55166	99%	0	99.99%	MT304478.1
Select seq MT438758.1	Severe acute respiratory syndrome coronavirus 2 isolate SARS-CoV-2/human/USA/CA-CZB-1040/2020, complete genome	55164	55164	99%	0	99.97%	MT438758.1
Select seq MT438722.1	Severe acute respiratory syndrome coronavirus 2 isolate SARS-CoV-2/human/USA/CA-CZB-1004/2020, complete genome	55164	55164	99%	0	99.97%	MT438722.1
Select seq MT422807.1	Severe acute respiratory syndrome coronavirus 2 isolate SARS-CoV-2/human/USA/UF-5/2020, complete genome	55164	55164	99%	0	99.97%	MT422807.1
Select seq MT412336.1	Severe acute respiratory syndrome coronavirus 2 isolate SARS-CoV-2/human/USA/WA-UW-6410/2020, complete genome	55164	55164	99%	0	99.97%	MT412336.1
Select seq MT385427.1	Severe acute respiratory syndrome coronavirus 2 isolate SARS-CoV-2/human/USA/CA-CZB0136/2020, complete genome	55164	55164	99%	0	99.97%	MT385427.1
Select seq MT374113.1	Severe acute respiratory syndrome coronavirus 2 isolate SARS-CoV-2/human/TWN/CGMH-CGU-17/2020, complete genome	55164	55164	99%	0	99.97%	MT374113.1
Select seq MT359865.1	Severe acute respiratory syndrome coronavirus 2 isolate SARS-CoV-2/human/ESP/VH000001133/2020, complete genome	55164	55164	99%	0	99.98%	MT359865.1
Select seq MT334547.1	Severe acute respiratory syndrome coronavirus 2 isolate SARS-CoV-2/human/USA/UT-00033/2020, complete genome	55164	55164	99%	0	99.97%	MT334547.1
Select seq MT322413.1	Severe acute respiratory syndrome coronavirus 2 isolate SARS-CoV-2/human/USA/VA-DCLS-0031/2020, complete genome	55164	55164	99%	0	99.97%	MT322413.1
Select seq MT304479.1	Severe acute respiratory syndrome coronavirus 2 isolate SARS-CoV-2/human/USA/GA_1299/2020, complete genome	55164	55164	99%	0	99.99%	MT304479.1
Select seq MT276329.1	Severe acute respiratory syndrome coronavirus 2 isolate SARS-CoV-2/human/USA/FL_5125/2020, complete genome	55164	55164	99%	0	99.99%	MT276329.1
Select seq MT276327.1	Severe acute respiratory syndrome coronavirus 2 isolate SARS-CoV-2/human/USA/GA_2742/2020, complete genome	55164	55164	99%	0	99.99%	MT276327.1
Select seq MT374112.1	Severe acute respiratory syndrome coronavirus 2 isolate SARS-CoV-2/human/TWN/CGMH-CGU-16/2020, complete genome	55162	55162	99%	0	99.97%	MT374112.1
Select seq MT358715.1	Severe acute respiratory syndrome coronavirus 2 isolate SARS-CoV-2/human/USA/WA-UW-3918/2020, complete genome	55162	55162	99%	0	99.97%	MT358715.1
Select seq MT334540.1	Severe acute respiratory syndrome coronavirus 2 isolate SARS-CoV-2/human/USA/UT-00022/2020, complete genome	55162	55162	99%	0	99.97%	MT334540.1
Select seq MT415900.1	Severe acute respiratory syndrome coronavirus 2 isolate SARS-CoV-2/human/USA/VA-DCLS-0076/2020, complete genome	55160	55160	99%	0	99.97%	MT415900.1
Select seq MT375481.1	Severe acute respiratory syndrome coronavirus 2 isolate SARS-CoV-2/human/USA/WA-UW-5169/2020, complete genome	55160	55160	99%	0	99.97%	MT375481.1
Select seq MT375447.1	Severe acute respiratory syndrome coronavirus 2 isolate SARS-CoV-2/human/USA/WA-UW-4741/2020, complete genome	55160	55160	99%	0	99.97%	MT375447.1
Select seq MT325569.1	Severe acute respiratory syndrome coronavirus 2 isolate SARS-CoV-2/human/USA/GA_1621/2020, complete genome	55160	55160	99%	0	99.99%	MT325569.1
Select seq MT326190.1	Severe acute respiratory syndrome coronavirus 2 isolate SARS-CoV-2/human/USA/WA-UW-1436/2020, complete genome	55160	55160	99%	0	99.97%	MT326190.1
Select seq MT326178.1	Severe acute respiratory syndrome coronavirus 2 isolate SARS-CoV-2/human/USA/WA-UW-1595/2020, complete genome	55160	55160	99%	0	99.96%	MT326178.1
Select seq MT438728.1	Severe acute respiratory syndrome coronavirus 2 isolate SARS-CoV-2/human/USA/CA-CZB-1010/2020, complete genome	55158	55158	99%	0	99.96%	MT438728.1
Select seq MT422806.1	Severe acute respiratory syndrome coronavirus 2 isolate SARS-CoV-2/human/USA/UF-4/2020, complete genome	55158	55158	99%	0	99.96%	MT422806.1
Select seq MT415907.1	Severe acute respiratory syndrome coronavirus 2 isolate SARS-CoV-2/human/USA/VA-DCLS-0087/2020, complete genome	55158	55158	99%	0	99.96%	MT415907.1
Select seq MT412258.1	Severe acute respiratory syndrome coronavirus 2 isolate SARS-CoV-2/human/USA/WA-UW-5359/2020, complete genome	55158	55158	99%	0	99.97%	MT412258.1
Select seq MT385416.1	Severe acute respiratory syndrome coronavirus 2 isolate SARS-CoV-2/human/USA/CA-CZB0138/2020, complete genome	55158	55158	99%	0	99.96%	MT385416.1
Select seq LC542809.1	Severe acute respiratory syndrome coronavirus 2 TKYE6947_2020 RNA, complete genome	55158	55158	99%	0	99.96%	LC542809.1
Select seq MT259278.1	Severe acute respiratory syndrome coronavirus 2 isolate SARS-CoV-2/human/USA/WA-UW288/2020, complete genome	55158	55158	99%	0	99.97%	MT259278.1
Select seq MT258381.1	Severe acute respiratory syndrome coronavirus 2 isolate SARS-CoV-2/human/USA/CZB-RR057-013/2020, complete genome	55158	55158	99%	0	99.96%	MT258381.1
Select seq MT121215.1	Severe acute respiratory syndrome coronavirus 2 isolate SARS-CoV-2/human/CHN/SH01/2020, complete genome	55158	55158	99%	0	99.96%	MT121215.1
Select seq MT385428.1	Severe acute respiratory syndrome coronavirus 2 isolate SARS-CoV-2/human/USA/CA-CZB085/2020, complete genome	55156	55156	99%	0	99.97%	MT385428.1
Select seq MT358702.1	Severe acute respiratory syndrome coronavirus 2 isolate SARS-CoV-2/human/USA/WA-UW-3883/2020, complete genome	55156	55156	99%	0	99.98%	MT358702.1
Select seq MT304477.1	Severe acute respiratory syndrome coronavirus 2 isolate SARS-CoV-2/human/USA/AZ_4811/2020, complete genome	55156	55156	99%	0	99.98%	MT304477.1
Select seq MT019531.1	Severe acute respiratory syndrome coronavirus 2 isolate BetaCoV/Wuhan/IPBCAMS-WH-03/2019, complete genome	55156	55156	99%	0	99.97%	MT019531.1
Select seq MT412305.1	Severe acute respiratory syndrome coronavirus 2 isolate SARS-CoV-2/human/USA/ID-UW-4383/2020, complete genome	55155	55155	99%	0	99.96%	MT412305.1
Select seq MT412302.1	Severe acute respiratory syndrome coronavirus 2 isolate SARS-CoV-2/human/USA/CT-UW-4345/2020, complete genome	55155	55155	99%	0	99.98%	MT412302.1
Select seq MT258380.1	Severe acute respiratory syndrome coronavirus 2 isolate SARS-CoV-2/human/USA/CZB-RR057-011/2020, complete genome	55155	55155	99%	0	99.97%	MT258380.1
Select seq MT438742.1	Severe acute respiratory syndrome coronavirus 2 isolate SARS-CoV-2/human/USA/CA-CZB-1024/2020, complete genome	55153	55153	99%	0	99.96%	MT438742.1
Select seq MT380730.1	Severe acute respiratory syndrome coronavirus 2 isolate SARS-CoV-2/human/USA/VI-CDC-1993/2020, complete genome	55153	55153	99%	0	99.98%	MT380730.1
Select seq MT375474.1	Severe acute respiratory syndrome coronavirus 2 isolate SARS-CoV-2/human/USA/CT-UW-5073/2020, complete genome	55153	55153	99%	0	99.97%	MT375474.1
Select seq MT325621.1	Severe acute respiratory syndrome coronavirus 2 isolate SARS-CoV-2/human/USA/IA_6390/2020, complete genome	55153	55153	99%	0	99.98%	MT325621.1
Select seq MT325620.1	Severe acute respiratory syndrome coronavirus 2 isolate SARS-CoV-2/human/USA/IA_6399/2020, complete genome	55153	55153	99%	0	99.98%	MT325620.1
Select seq MT325619.1	Severe acute respiratory syndrome coronavirus 2 isolate SARS-CoV-2/human/USA/IA_6401/2020, complete genome	55153	55153	99%	0	99.98%	MT325619.1
Select seq MT325617.1	Severe acute respiratory syndrome coronavirus 2 isolate SARS-CoV-2/human/USA/IA_6396/2020, complete genome	55153	55153	99%	0	99.98%	MT325617.1
Select seq MT325588.1	Severe acute respiratory syndrome coronavirus 2 isolate SARS-CoV-2/human/USA/MO_4470/2020, complete genome	55153	55153	99%	0	99.98%	MT325588.1
Select seq LC529905.1	Severe acute respiratory syndrome coronavirus 2 TKYE6182_2020 RNA, complete genome	55153	55153	99%	0	99.96%	LC529905.1
Select seq MT438756.1	Severe acute respiratory syndrome coronavirus 2 isolate SARS-CoV-2/human/USA/CA-CZB-1038/2020, complete genome	55151	55151	99%	0	99.96%	MT438756.1
Select seq MT412308.1	Severe acute respiratory syndrome coronavirus 2 isolate SARS-CoV-2/human/USA/WA-UW-4413/2020, complete genome	55151	55151	99%	0	99.96%	MT412308.1
Select seq MT385446.1	Severe acute respiratory syndrome coronavirus 2 isolate SARS-CoV-2/human/USA/CA-CZB0713/2020, complete genome	55151	55151	99%	0	99.99%	MT385446.1
Select seq MT345819.1	Severe acute respiratory syndrome coronavirus 2 isolate SARS-CoV-2/human/USA/WA-UW-2112/2020, complete genome	55151	55151	99%	0	99.97%	MT345819.1
Select seq MT328033.1	Severe acute respiratory syndrome coronavirus 2 isolate SARS-CoV-2/human/GRC/12/2020, complete genome	55151	55151	99%	0	99.99%	MT328033.1
Select seq MT322419.1	Severe acute respiratory syndrome coronavirus 2 isolate SARS-CoV-2/human/USA/VA-DCLS-0040/2020, complete genome	55151	55151	99%	0	99.96%	MT322419.1
Select seq MT258378.1	Severe acute respiratory syndrome coronavirus 2 isolate SARS-CoV-2/human/USA/CZB-RR057-006/2020, complete genome	55151	55151	99%	0	99.97%	MT258378.1
Select seq MT438751.1	Severe acute respiratory syndrome coronavirus 2 isolate SARS-CoV-2/human/USA/CA-CZB-1033/2020, complete genome	55149	55149	99%	0	99.96%	MT438751.1
Select seq MT252779.1	Severe acute respiratory syndrome coronavirus 2 isolate SARS-CoV-2/human/USA/WA-UW115/2020, complete genome	55149	55149	99%	0	99.96%	MT252779.1
Select seq MT350254.1	Severe acute respiratory syndrome coronavirus 2 isolate SARS-CoV-2/human/USA/VA-DCLS-0065/2020, complete genome	55149	55149	99%	0	99.95%	MT350254.1
Select seq MT350240.1	Severe acute respiratory syndrome coronavirus 2 isolate SARS-CoV-2/human/USA/VA-DCLS-0050/2020, complete genome	55134	55134	99%	0	99.94%	MT350240.1
