## Supplemental Table 2 for "Genome Analysis of SARS-CoV-2 Isolate from Bangladesh"

Select for downloading or viewing reports	Description	Max Score	Total Score	Query Cover	E value	Per. Ident	Accession
Select seq lcl|Query_60443	NC_045512.2 Wuhan China RefSeq	55221	55221	100%	0	100.00%	Query_60443
Select seq lcl|Query_60448	MT415321.1 India Hyderabad	55199	55199	100%	0	99.99%	Query_60448
Select seq lcl|Query_60451	MT339041.1 USA Arizona	55188	55188	100%	0	99.98%	Query_60451
Select seq lcl|Query_60450	MT324062.1 South Africa	55188	55188	100%	0	99.98%	Query_60450
Select seq lcl|Query_60461	MT371048.1 Sri Lanka	55182	55182	100%	0	99.98%	Query_60461
Select seq lcl|Query_60453	MT374116.1 Taiwan	55173	55173	99%	0	99.97%	Query_60453
Select seq lcl|Query_60454	MT328032.1 Greece	55171	55171	100%	0	99.97%	Query_60454
Select seq lcl|Query_60447	MT385418.1 USA California	55169	55169	99%	0	99.97%	Query_60447
Select seq lcl|Query_60445	EPI_ISL_437912 Bangladesh	55169	55169	99%	0	99.97%	Query_60445
Select seq lcl|Query_60446	MT428553.1 Kazakhstan	55166	55166	100%	0	99.97%	Query_60446
Select seq lcl|Query_60452	MT304476.1 South Korea	55155	55155	99%	0	99.98%	Query_60452
Select seq lcl|Query_60449	MT359866.1 Spain	55153	55153	99%	0	99.97%	Query_60449
Select seq lcl|Query_60458	LC528233.1 Japan	55145	55145	99%	0	99.99%	Query_60458
Select seq lcl|Query_60459	MT007544.1 Australia	55140	55140	100%	0	99.96%	Query_60459
Select seq lcl|Query_60456	MT066156.1 Italy	55140	55140	99%	0	99.99%	Query_60456
Select seq lcl|Query_60460	MT276598.1 Israel	55108	55108	99%	0	99.97%	Query_60460
Select seq lcl|Query_60455	MT293225.1 USA Washington	55097	55097	99%	0	99.97%	Query_60455
Select seq lcl|Query_60457	MT050493.1 India Maharashtra	55092	55092	99%	0	99.98%	Query_60457
Select seq lcl|Query_60444	MT308700.1 USA Michigan	18971	53961	97%	0	99.98%	Query_60444
